# A codon-sensitive conformational switch gates commitment to translation start sites

**DOI:** 10.64898/2026.03.24.713952

**Authors:** Sydney F. McGuire, Matthew C. Chan, Tung Ching Chan, Rachel R. Cueny, Niseema Pachikara, Eva M. Alleman, Veronica M. Sikora, Arvind Rasi Subramaniam, Melody G. Campbell, Christopher P. Lapointe

**Affiliations:** Basic Sciences Division, Fred Hutchinson Cancer Center, Seattle, WA; Computational Biology Section of Public Health Sciences Division, Fred Hutchinson Cancer Center, Seattle, WA

## Abstract

Human translation initiation requires single-nucleotide precision to establish the reading frame, yet initiation at non-AUG codons plays key roles in gene expression. How the initiation machinery balances precision with this regulated flexibility remains unclear. Here, we define a conformational branchpoint governed by the human initiation factor eIF5 that gates commitment to start codons. Using single-molecule, structural, and molecular dynamics approaches, we demonstrate that eIF5 reversibly occupies at least two conformations, which depends on a strictly conserved loop in the protein that monitors start codon identity. AUG codons favor the conformation that is stabilized by an eIF5-stimulated GTP hydrolysis step, which commits the complex to the start site. Non-AUG codons favor a ‘standby’ conformation that destabilizes eIF5 and may place its N-terminal domain at a site shared with eIF2β, its ancient structural homolog. This branchpoint complements upstream start codon selection steps and intrinsically controls the efficiency of non-AUG initiation.

---

To establish the reading frame for protein synthesis, the human translation initiation machinery must recognize the start codon (AUG) with single-nucleotide precision. However, non-AUG start codons (e.g., CUG) can also mediate protein synthesis, albeit with reduced efficiency^1–5^. While some messenger RNAs (mRNAs) rely solely on a non-AUG start codon to synthesize the encoded protein, many non-AUG sites have regulatory roles. Upstream open reading frames, non-canonical open reading frames, and 5’ extensions or truncations of proteins often use non-AUG start codons^5–8^. Differential usage of AUG versus non-AUG codons plays key roles during mitosis, meiosis, and cellular stress responses^5,8–10^. Dysregulated usage contributes to cancer progression and metastasis^11^ as well as neurological disorders^12–15^. The molecular events that underlie recognition of the start codon remain unclear.

Translation initiation is directed by eukaryotic initiation factors (eIFs) and the initiator methionyl-tRNA_i_^Met^ (tRNA_i_). The process starts when a 43S preinitiation complex – the small (40S) ribosomal subunit bound by eIF1, eIF1A, eIF3, and the eIF2–GTP–tRNA_i_ complex – loads onto the mRNA, which is facilitated by eIF4 proteins bound near the 5’-m^7^G cap^16–18^. While directionally moving 5’ to 3’ along the 5’UTR, the complex scans for translation start codons^19–21^, with selection enhanced by favorable Kozak sequence context^22^. A start codon correctly placed at the ribosomal P site and base paired with the anticodon of tRNA_i_ remodels the complex from a scanning-permissive conformation to a scanning-arrested one^19,20,23–25^. This transition triggers initial departure of eIF1. While paused at the putative start codon, eIF1 and eIF5 then directly compete for binding to drive opposite outcomes^26^. Stable eIF1 rebinding is favored at non-AUG codons, which may allow scanning to resume^27^. Successful eIF5 binding allows eIF5B to bind and direct joining of the large (60S) subunit to form the ribosome^28–32^.

eIF5 binding represents a key commitment step of initiation. The protein stimulates GTP hydrolysis by eIF2 (or inorganic P_i_ release)^33–36^ and commits the complex to the start site by initiating the cascade of events that completes formation of the ribosome^26^. Intriguingly, high levels (or activity) of eIF5 promote non-AUG initiation, whereas lower ones favor AUG codons^26,37–39^. These genetic effects may result entirely from the direct competition between eIF5 and eIF1 to bind initiation complexes once scanning arrests at candidate start codons^10,26^. Alternatively, eIF5 itself also may govern a downstream, codon-sensitive branchpoint that directly controls the efficiency of initiation.

To examine eIF5 directly, we combined single-molecule spectroscopy and cryo-EM using a reconstituted human translation initiation system, which we complemented with biochemical assays and molecular dynamics simulations. Our data reveal a conformational branchpoint governed by eIF5 upstream of GTP hydrolysis by eIF2 that requires a strictly conserved loop in eIF5 to monitor codon-anticodon base pairing. Collectively, our findings provide a biophysical framework that enhances understanding of how the initiation machinery balances single-nucleotide precision with regulated use of non-AUG start codons.
