## Supplementary Table 4 for "A codon-sensitive conformational switch gates commitment to translation start sites"

### Sheet: Sheet1
			Low FRET events			High FRET events
Experiment Date and name	Relevant Figure	# complexes	# events	mean duration (ms)	95% C.I.	# events	mean duration (ms)	95% C.I.	total events	Percent low FRET	Percent high FRET
20250228_RT_IRES-AUG_GDPNP_WT	5	359	487	430	360 - 500	185	975	810 - 1150	672	72.4702	27.5298
20250310-12_RT_IRES-AUG_GTP_R15M	5	104	278	390	290 - 510	107	540	410 - 690	385	72.2078	27.7922
20250228_RT_IRES-AUG_GTP_WT	5	171	88	220	130 - 330	255	1330	1070 - 1630	343	25.656	74.344
20250416_RT_IRES-CUG_GTP_WT	5	136	264	210	160 - 270	100	1400	920 - 2030	364	72.5275	27.4725
20250820_RT_IRES-UUG_GTP_WT	5	129	250	270	200 - 350	81	1020	730 - 1360	331	75.5287	24.4713
20250310-12_RT_IRES-AUG_GTP_N30R	5	132	225	370	300 - 450	56	920	520 - 1490	281	80.0712	19.9288
20250416_RT_IRES-CUG_GTP_N30R	5	137	306	390	300 - 500	78	1120	770 - 1480	384	79.6875	20.3125
20250923_RT_IRES-AUG_GTP_G31R	5	158	280	440	360 - 530	28	1130	570 - 1950	308	90.9091	9.09091
20251206_RT_IRES-CUG_GTP_G31R	5	198	540	300	250 - 370	61	920	530 - 1400	601	89.8502	10.1498
20251204_RT_IRES-UUG_GTP_G31R	5	389	924	230	190 - 280	356	920	710 - 1160	1280	72.1875	27.8125
20260507_RT_modelAUG_GTP_WT	5	292	504	160	110 - 230	437	1300	1120 - 1500	941	53.56	46.44
20260130_IRES-RT_AUG_GTP_K114A-K115A	6	135	62	220	70 - 430	168	1130	850 - 1490	230	26.9565	73.0435
20260130_IRES-RT_CUG_GTP_K114A-K115A	6	109	128	250	110 - 460	132	810	600 - 1050	260	49.2308	50.7692
