## Supplementary Table 2 for "A codon-sensitive conformational switch gates commitment to translation start sites"

### Sheet: Supplementary Table 2
									FRET Values			eIF5 Binding Lifetime			eIF5 Rebinding Time					eIF5 Low FRET Binding Lifetime			eIF5 High FRET Binding Lifetime			eIF5 First Binding Time
Experiment Date	Experiment Name	[eIF5] nM	Exposure (ms)	# complexes	# binding events	FRET	No FRET	% complexes bound	state 1	state 2	state 3	koff, fast (s-1) (%)	koff, slow (s-1)	t1/2 (s)	kon, fast (s-1)	kon, slow (s-1)	t1/2 (s)	# low FRET state lifetimes	# high FRET state lifetimes	koff, fast (s-1) (%)	koff, slow (s-1)	t1/2 (s)	koff, fast (s-1) (%)	koff, slow (s-1)	t1/2 (s)	koff, fast (s-1) (%)	koff, slow (s-1)	t1/2 (s)
20241003	IRES-AUG_eIF5-eIF1A	5	100	381	796				0.59 ± 0.26 (40%)	0.85 ± 0.09 (60%)		2.40 ± 0.10 (77%)	0.44 ± 0.03	0.84 ± 0.05	0.09 ± 0.001 (100%)		11 ± 0.12
20240815	modelAUG-eIF5-Cy5 (5nM)	5	100	335	1376				0.46 ± 0.21 (38%)	0.67 ± 0.08 (20%)	0.82 ± 0.09 (42%)	2.29 ± 0.08 (72%)	0.40 ± 0.02	1 ± 0.05	0.15 ± 0.001 (98%)		6.7 ± 0.04
20241217	IRES-AUG_eIF1A-eIF5 (5 nM)	5	100	277	1189				0.46 ± 0.23 (46%)	0.76 ± 0.15 (54%)		2.3 ± 0.14 (73%)	0.44 ± 0.03	0.93 ± 0.06	0.24 ± 0.002 (98%)		4.2 ± 0.03
20241217	IRES-AUG_eIF1A-eIF5 (10 nM)	10	100	231	1028				0.49 ± 0.24 (48%)	0.81 ± 0.13 (52%)		2.50 ± 0.18 (73%)	0.51 ± 0.05	0.82 ± 0.07	0.4 ± 0.008 (97%)		2.5 ± 0.05
20241217	IRES-AUG_eIF1A-eIF5 (15 nM)	15	100	114	653				0.49 ± 0.26 (48%)	0.82 ± 0.13 (52%)		2.91 ± 0.14 (76%)	0.56 ± 0.04	0.69 ± 0.04	0.54 ± 0.01 (97%)		1.9 ± 0.03
20241217	IRES-AUG_eIF1A-eIF5 (20 nM)	20	100	128	754				0.49 ± 0.26 (59%)	0.82 ± 0.15 (41%)		3.47 ± 0.35 (66%)	0.71 ± 0.06	0.67 ± 0.05	0.63 ± 0.03 (81%)	0.16 ± 0.02	2.5 ± 0.19
20241107	IRES-AUG_eIF5-eIF1A	5	20	314	716				0.41 ± 0.21 (22%)	0.75 ± 0.15 (30%)	0.86 ± 0.08 (48%)	4.0 ± 0.14 (76%)	1 ± 0.07	0.43 ± 0.02	0.59 ± 0.01 (98%)		1.7 ± 0.03	2383	2014	26.18 ± 0.97 (91%)	7.44 ± 1.11	0.05 ± 0.003	19.02 ± 1.08 (83%)	4.26 ± 0.45	0.08 ± 0.006
20241121	IRES-WT_eIF5	15	20	315	730				0.49 ± 0.28 (33%)	0.83 ± 0.10 (67%)		3.77 ± 0.17 (77%)	0.72 ± 0.07	0.52 ± 0.04	0.58 ± 0.008 (99%)		1.7 ± 0.02	2651	2280	24.16 ± 0.62 (89%)	4.22 ± 0.27	0.06 ± 0.002	24.87 ± 1.68 (73%)	4.84 ± 0.29	0.09 ± 0.005	0.59 ± 0.02 (98%)		1.69 ± 0.06
20241121	IRES-delta-dII_eIF5	15	20	103	110				0.48 ± 0.27 (25%)	0.81 ± 0.10 (75%)		2.23 ± 0.11 (96%)		0.45 ± 0.02	0.23 ± 0.14 (96%)		4.3 ± 1.6	395	331	20 ± 1.38 (99%)		0.05 ± 0.003	9.4 ± 0.72 (98%)		0.11 ± 0.008	0.22 ± 0.009 (98%)		4.55 ± 0.18
20250128	modelAUG-eIF5WT-LD655	30	20	387	1318	154	146	51.3333	0.39 ± 0.19 (31%)	0.72 ± 0.15 (30%)	0.84 ± 0.09 (39%)	6.04 ± 0.19 (77%)	1.10 ± 0.06	0.34 ± 0.02	1.14 ± 0.03 (96%)		0.88 ± 0.02	4203	3416	26.9 ± 0.92 (91%)	4.84 ± 0.55	0.05 ± 0.003	23 ± 1.03 (85%)	5.51 ± 0.54	0.06 ± 0.004
20241209	IRES-AUG_eIF5-WT	15	20	398	1120	198	102	66	0.39 ± 0.22 (19%)	0.74 ± 0.17 (23%)	0.87 ± 0.09 (58%)	3.8 ± 0.08 (75%)	0.65 ± 0.02	0.58 ± 0.02	0.83 ± 0.02 (97%)		1.2 ± 0.03	3931	3668	31.2 ± 2.09 (85%)	6.86 ± 0.79	0.05 ± 0.004	18.53 ± 0.68 (76%)	3.66 ± 0.15	0.11 ± 0.004
20241209	IRES-AUG_eIF5-N30R	15	20	454	2007	205	95	68.3333	0.39 ± 0.19 (86%)	0.82 ± 0.14 (14%)		6.42 ± 0.27 (54%)	1.78 ± 0.05	0.34 ± 0.02	1.5 ± 0.02 (98%)		0.67 ± 0.009	3826	1836	10.8 ± 0.42 (64%)	3.25 ± 0.11	0.17 ± 0.006	39.7 ± 1.96 (88%)	6.49 ± 0.49	0.04 ± 0.002
20241209	IRES-AUG_eIF5-N30E	15	20	220	698	131	161	44.863	0.32 ± 0.18 (79%)	0.74 ± 0.24 (21%)		15.5 ± 0.74 (86%)	2.43 ± 0.38	0.11 ± 0.02	0.78 ± 0.02 (97%)		1.28 ± 0.03	937	304	20.1 ± 0.77 (88%)	3.65 ± 0.47	0.08 ± 0.005	39.5 ± 5.25 (86%)	5.66 ± 1.5	0.05 ± 0.008
20241209	IRES-AUG_eIF5-R15M	15	20	287	1189	178	122	59.3333	0.38 ± 0.16 (24%)	0.66 ± 0.18 (29%)	0.85 ± 0.1 (47%)	4.80 ± 0.22 (66%)	1.49 ± 0.08	0.37 ± 0.02	1.85 ± 0.03 (99%)		0.54 ± 0.009	3957	3313	26.4 ± 0.35 (94%)	5.00 ± 0.34	0.05 ± 0.001	24.3 ± 0.52 (79%)	6.66 ± 0.22	0.06 ± 0.002
20241209	IRES-AUG_eIF5-K143E	15	20	239	701	83	117	41.5	0.32 ± 0.19 (37%)	0.62 ± 0.16 (23%)	0.83 ± 0.12 (40%)	21.2 ± 1.38 (70%)	2.22 ± 0.12	0.17 ± 0.02	0.75 ± 0.02 (96%)		1.3 ± 0.03	1311	756	27.8 ± 1.20 (94%)	3.59 ± 0.83	0.05 ± 0.005	21.2 ± 1.89 (76%)	6.71 ± 0.88	0.07 ± 0.007
20250124	IRES-CUG_eIF5-WT	30	20	339	2076	119	181	39.6667	0.3 ± 0.16 (62%)	0.63 ± 0.26 (18%)	0.85 ± 0.08 (20%)	6.45 ± 0.15 (83%)	0.97 ± 0.05	0.3 ± 0.02	2.52 ± 0.04 (98%)		0.40 ± 0.006	4321	7642	13.2 ± 0.45 (83%)	3.0 ± 0.2	0.12 ± 0.006	24 ± 1.25 (92%)	4.25 ± 0.75	0.06 ± 0.005
20250124	IRES-CUG_eIF5-N30R	30	20	336	1341	94	206	31.3333	0.36 ± 0.17 (92%)	0.82 ± 0.12 (8%)		6.94 ± 0.81 (42%)	1.85 ± 0.08	0.37 ± 0.02	1.17 ± 0.03 (97%)		0.85 ± 0.02	2132	762	8.35 ± 0.41 (60%)	2.31 ± 0.08	0.25 ± 0.009	55.5 ± 4.89 (81%)	8.84 ± 0.6	0.04 ± 0.003
20250124	IRES-CUG_eIF5-R15M	30	20	336	2611	92	208	30.6667	0.31 ± 0.16 (67%)	0.59 ± 0.23 (16%)	0.83 ± 0.08 (17%)	7.29 ± 0.22 (83%)	1.57 ± 0.12	0.22 ± 0.02	3.99 ± 0.1 (98%)		0.25 ± 0.006	4397	1948	15.8 ± 0.67 (73%)	4.46 ± 0.24	0.11 ± 0.005	56.7 ± 10.2 (69%)	11.5 ± 1.06	0.04 ± 0.004
20250411	IRES-AUG_eIF5	30	20	356	1215	139	161	46.3333
20250411	IRES-CUG_eIF5	30	20	327	1258	49	251	16.3333
20250411	IRES-ACG_eIF5	30	20	125	437	27	273	9	0.38 ± 0.19 (34%)	0.72 ± 0.16 (31%)	0.84 ± 0.07 (35%)	9.08 ± 1.11 (55%)	2.22 ± 0.20	0.26 ± 0.02	1.05 ± 0.03 (97%)		0.95 ± 0.03	1176	862	23.7 ± 1.26 (91%)	6.01 ± 1.30	0.05 ± 0.005	31.0 ± 1.74 (79%)	6.89 ± 0.51	0.06 ± 0.003
20250411	IRES-AUC_eIF5	30	20	NA	NA	9	291	3
20250411	IRES-CCC_eIF5	30	20	NA	NA	1	299	0.333333
20250501	IRES-UUG_eIF5	30	20	129	890	42	258	14	0.32 ± 0.16 (87%)	0.87 ± 0.07 (13%)		11.7 ± 2.08 (62%)	4.79 ± 0.96	0.13 ± 0.02	1.3 ± 0.02 (98%)		0.77 ± 0.01	1064	182	15.9 ± 3.21 (47%)	6.49 ± 0.72	0.11 ± 0.01	26.9 ± 3.69 (88%)	4.19 ± 1.29	0.06 ± 0.01
20250501	IRES-GUG_eIF5	30	20	165	287	20	280	6.66667	0.34 ± 0.17 (73%)	0.76 ± 0.17 (27%)		7.05 ± 0.75 (72%)	1.90 ± 0.40	0.25 ± 0.04	0.31 ± 0.02 (100%)		3.22 ± 0.20	568	299	12.9 ± 0.76 (83%)	3.40 ± 0.53	0.11 ± 0.01	21.4 ± 2.85 (92%)	6.00 ± 4.88	0.06 ± 0.01
20250515	IRES-AUG_eIF5-N30Q	30	20	313	2389	229	71	76.3333	0.43 ± 0.18 (83%)	0.83 ± 0.13 (17%)		9.7 ± 0.40 (57%)	3.12 ± 0.10	0.20 ± 0.02	5 ± 0.06 (99%)		0.2 ± 0.002	4109	1815	14.6 ± 0.33 (74%)	5.70 ± 0.21	0.1 ± 0.003	42. 1 ± 1.7 (88%)	8.44 ± 0.57	0.04 ± 0.002
20250515	IRES-AUG_eIF5-N30K	30	20	316	1728	204	96	68	0.39 ± 0.13 (100%)			5.06 ± 0.36 (35%)	1.68 ± 0.04	0.46 ± 0.02	5.06 ± 0.15 (97%)		0.20 ± 0.006	2587	839	5.85 ± 0.29 (55%)	2.24 ± 0.08	0.29 ± 0.011	72.8 ± 17.4 (79%)	14.9 ± 2.2	0.02 ± 0.004
20250515	IRES-AUG_eIF5-N30A	30	20	317	2356	121	179	40.3333	0.4 ± 0.16 (72%)	0.69 ± 0.10 (13%)	0.85 ± 0.07 (15%)	6.86 ± 0.28 (65%)	2.15 ± 0.10	0.26 ± 0.02	3.53 ± 0.05 (99%)		0.28 ± 0.004	4513	2199	13.9 ± 0.99 (66%)	5.29 ± 0.41	0.11 ± 0.008	43.0 ± 2.25 (83%)	11.8 ± 0.85	0.03 ± 0.002
20250515	IRES-AUG_eIF5-G29AG31A	30	20	285	2872	186	114	62	0.37 ± 0.15 (100%)			8.42 ± 0.27 (77%)	2.99 ± 0.20	0.17 ± 0.02	4.35 ± 0.04 (99%)		0.23 ± 0.002	3453	605	12.0 ± 0.63 (63%)	4.56 ± 0.24	0.13 ± 0.007	66.9 ± 15.0 (82%)	14.0 ± 2.70	0.03 ± 0.004
20250520	IRES-CUG_eIF5-N30Q	30	20	256	2657	37	263	12.3333	0.34 ± 0.15 (100%)			8.44 ± 0.52 (63%)	2.60 ± 0.16	0.22 ± 0.02	4.71 ± 0.11 (98%)		0.21 ± 0.005	3360	717	11.4 ± 0.63 (61%)	3.53 ± 0.17	0.16 ± 0.008	53.2 ± 7.00 (84%)	10.4 ± 1.64	0.03 ± 0.004
20250520	IRES-CUG_eIF5-N30K	30	20	238	1708	72	228	24	0.38 ± 0.14 (100%)			5.16 ± 0.24 (61%))	1.18 ± 0.04	0.45 ± 0.02	4.81 ± 0.17 (98%)		0.21 ± 0.007	2210	503	7.05 ± 0.30 (58%)	1.59 ± 0.04	0.35 ± 0.01	57.3 ± 14.2 (78%)	19.3 ± 5.25	0.03 ± 0.005
20250520	IRES-CUG_eIF5-N30A	30	20	245	1430	43	257	14.3333	0.37 ± 0.14 (100%)			6.21 ± 0.22 (74%)	2.12 ± 0.14	0.24 ± 0.02	1.45 ± 0.01 (99%)		0.69 ± 0.005	1817	407	8.55 ± 0.42 (64%)	3.25 ± 0.17	0.19 ± 0.009	37.5 ± 3.73 (92%)	4.32 ± 1.07	0.04 ± 0.006
20250520	IRES-CUG_eIF5-G29AG31A	30	20	258	2448	61	239	20.3333	0.34 ± 0.13 (100%)			7.02 ± 0.20 (75%)	1.97 ± 0.09	0.23 ± 0.02	4.1 ± 0.08 (98%)		0.24 ± 0.005	2627	181	8.20 ± 0.35 (66%)	2.55 ± 0.11	0.21 ± 0.009	50.2 ± 12.6 (79%)	9.52 ± 1.96	0.04 ± 0.007
20250228	Real Time eIF5-WT_GDPNP-TC_IRES-AUG	30	20	359	683	189	111	63	0.38 ± 0.19 (24%)	0.69 ± 0.15 (28%)	0.83 ± 0.09 (48%)	3.73 ± 0.15 (65%)	0.89 ± 0.04	0.57 ± 0.02	0.50 ± 0.01 (96%)		2.00 ± 0.04	2748	2298	28.8 ± 2.0 (83%)	6.42 ± 0.73	0.06 ± 0.005	24.1 ± 1.40 (82%)	3.80 ± 0.29	0.08 ± 0.005
20250228	Real Time eIF5-WT_GTP-TC_IRES-AUG	30	20	171	346	200	100	66.6667	0.69 ± 0.25 (11%)	0.84 ± 0.08 (89%)		10.5 ± 0.81 (35%)	0.73 ± 0.01	0.92 ± 0.02	0.61 ± 0.05 (93%)		1.64 ± 0.12	1039	1177	42.6 ± 9.94 (78%)	13.3 ± 3.58	0.03 ± 0.007	8.64 ± 0.41 (68%)	1.68 ± 0.07	0.27 ± 0.01
20250312	Real Time eIF5-N30R_GTP-TC_IRES-AUG	30	20	132	284	66	244	21.2903	0.34 ± 0.18 (35%)	0.75 ± 0.14 (32%)	0.85 ± 0.06 (33%)	6.46 ± 1.12 (42%)	1.51 ± 0.11	0.45 ± 0.04	0.76 ± 0.06 (94%)		1.32 ± 0.10	871	681	15.9 ± 1.09 (91%)	2.99 ± 0.82	0.09 ± 0.01	22.7 ± 2.54 (66%)	5.79 ± 0.50	0.09 ± 0.008
20250310	Real Time eIF5-R15M_GTP-TC_IRES-AUG	30	20	104	392	78	103	43.0939	0.31 ± 0.14 (25%)	0.6 ± 0.21 (23%)	0.80 ± 0.10 (52%)	5.02 ± 0.27 (71%)	1.11 ± 0.10	0.40 ± 0.03	1.71 ± 0.05 (96%)		0.58 ± 0.02	1374	1157	25.6 ± 0.93 (86%)	6.48 ± 0.57	0.06 ± 0.003	22.8 ± 1.06 (86%)	5.40 ± 0.61	0.06 ± 0.004
20250416	Real Time eIF5-WT_GTP-TC_IRES-CUG	30	20	136	365	31	169	15.5	0.33 ± 0.16 (18%)	0.77 ± 0.18 (20%)	0.85 ± 0.09 (62%)	6.21 ± 0.35 (70%)	0.95 ± 0.07	0.43 ± 0.03	1.13 ± 0.06 (93%)		0.88 ± 0.04	869	746	26.1 ± 1.87 (86%)	5.36 ± 0.93	0.06 ± 0.006	15.9 ± 1.66 (64%)	2.79 ± 0.19	0.17 ± 0.01
20250416	Real Time eIF5-N30R_GTP-TC_IRES-CUG	30	20	137	391	75	225	25	0.35 ± 0.17 (35%)	0.73 ± 0.17 (26%)	0.84 ± 0.09 (39%)	5.81 ± 0.43 (56%)	1.04 ± 0.05	0.52 ± 0.03	0.99 ± 0.04 (94%)		1.01 ± 0.04	1306	1072	26.8 ± 3.11 (73%)	6.08 ± 0.63	0.07 ± 0.007	21.6 ± 1.36 (73%)	5.35 ± 0.36	0.08 ± 0.005
20250808	eIF5WT_modelCUG	30	20	124	174	20	280	6.66667	0.36 ± 0.15 (66%)	0.71 ± 0.23 (34%)		6.31 ± 0.49 (84%)	0.82 ± 0.27	0.33 ± 0.06	0.27 ± 0.03 (98%)		3.7 ± 0.37	429	298	59.8 ± 45.7 (22%)	9.45 ± 0.43	0.09 ± 0.01	75.2 ± 27.5 (58%)	14.2 ± 1.12	0.04 ± 0.004
20250820	Real Time eIF5-WT_GTP-TC_IRES-UUG	30	20	129	335	74	226	24.6667	0.3 ± 0.14 (23%)	0.64 ± 0.27 (13%)	0.85 ± 0.08 (63%)	8.03 ± 0.59 (60%)	1.25 ± 0.08	0.39 ± 0.02	0.75 ± 0.02 (100%)		1.33 ± 0.03	768	591	19.9 ± 0.73 (87%)	3.96 ± 0.37	0.08 ± 0.004	19.2 ± 1.82 (78%)	2.48 ± 0.29	0.13 ± 0.01
20250915	IRES-AUG_eIF5-G31R	30	20	248	593	74	226	24.6667	0.33 ± 0.16 (100%)			2.71± 0.07 (95%)	0.52 ± 0.25	0.45 ± 0.04	0.56 ± .01 (97%)		1.79 ± 0.03	638	24	2.85 ± 0.07 (95%)	0.49 ± 0.19	0.44 ± 0.04
20250922	IRES-CUG_eIF5-G31R	30	20	274	736	106	194	35.3333	0.31 ± 0.17 (100%)			8.74 ± 0.6 (76%)	2.62 ± 0.36	0.18 ± 0.02	0.82 ± 0.02 (97%)		1.22 ± 0.03	803	59	7.83 ± 0.20 (89%)	1.36 ± 0.16	0.19 ± 0.01
20251216	IRES-UUG_eIF5-G31R	30	20	265	936	187	113	62.3333	0.41 ± 0.16 (84%)	0.78 ± 0.13 (16%)		7.28 ± 0.37 (59%)	1.20 ± 0.04	0.42 ± 0.02	0.61 ± 0.01 (100%)		1.64 ± 0.03	1884	953	14.5 ± 0.69 (61%)	2.7 ± 0.07	0.19 ± 0.006	36.9 ± 3.78 (77%)	7.48 ± 0.62	0.05 ± 0.004
20250923	RealTime_eIF5-G31R_GTP-TC_IRES-AUG	30	20	158	310	173	127	57.6667	0.32 ± 0.2 (57%)	0.84 ± 0.1 (43%)		4.08 ± 0.26 (76%)	0.75 ± 0.10	0.51 ± 0.05	0.73 ± 0.02 (95%)		1.37 ± 0.04	678	392	16.6 ± 2.27 (53%)	3.68 ± 0.21	0.16 ± 0.01	20.9 ± 1.82 (81%)	2.79 ± 0.34	0.11 ± 0.01
20251206	RealTime_eIF5-G31R_GTP-TC_IRES-CUG	30	20	198	603	87	213	29	0.35 ± 0.22 (51%)	0.83 ± 0.10 (49%)		10.8 ± 0.59 (56%)	1.47 ± 0.04	0.35 ± 0.02	0.95 ± 0.03 (97%)		1.05 ± 0.03	1248	717	21.0 ± 1.24 (73%)	3.92 ± 0.23	0.10 ± 0.006	28.6 ± 1.88 (77%)	3.54 ± 0.20	0.09 ± 0.005
20251204	RealTime_eIF5-G31R_GTP-TC_IRES-UUG	30	20	389	1299	185	115	61.6667	0.41 ± 0.23 (23%)	0.78 ± 0.13 (34%)	0.85 ± 0.07 (43%)	12 ± 0.99 (60%)	1.21 ± 0.05	0.38 ± 0.02	0.79 ± 0.02 (97%)		1.27 ± 0.03	3349	2531	28.1 ± 1.38 (82%)	5.78 ± 0.39	0.06 ± 0.003	16.3 ± 0.96 (76%)	3.26 ± 0.21	0.12 ± 0.007
20251211	IRES-AUG_eIF5-K114A-K115A	30	20	321	1371	176	124	58.6667	0.75 ± 0.21 (22%)	0.85 ± 0.08 (78%)		6.35 ± 0.3 (77%)	1.44 ± 0.08	0.28 ± 0.02	1.07 ± 0.02 (96%)		0.93 ± 0.02	2238	2261	65.9 ± 11 (92%)	15.9 ± 4.49	0.02 ± 0.003	11.2 ± 0.35 (79%)	2.7 ± 0.15	0.15 ± 0.006
20251211	IRES-UUG_eIF5-K114A-K115A	30	20	286	878	66	234	22	0.31 ± 0.17 (21%)	0.68 ± 0.2 (22%)	0.85 ± 0.09 (56%)	27.6 ± 1.4 (77%)	5.00 ± 0.34	0.07 ± 0.02	0.64 ± 0.01 (96%)		1.56 ± 0.02	1094	607	74.7 ± 10.5 (82%)	26.7 ± 4.42	0.02 ± 0.002	23.8 ± 3.07 (76%)	6.09 ± 0.91	0.07 ± 0.009
20260507	RealTime_eIF5-WT_GTP-TC_modelAUG - Redo	30	20	292	648	127	173	42.3333	0.7 ± 0.23 (13%)	0.83 ± 0.09 (87%)		8.21 ± 0.77 (45%)	0.66 ± 0.02	0.89 ± 0.03	0.51 ± 0.02 (93%)		1.96 ± 0.07	1323	1547	55.5 ± 5.32 (89%)	9.59 ± 1.25	0.03 ± 0.003	9.69 ± 0.62 (62%)	1.34 ± 0.04	0.35 ± 0.01
20260130	RealTime_eIF5-K114A-K115A_GTP-TC_IRES-AUG	30	20	135	232	108	192	36	0.72 ± 0.15 (13%)	0.84 ± 0.08 (87%)		3.59 ± 0.47 (55%)	0.69 ± 0.07	0.81 ± 0.08	0.49 ± 0.02 (100%)		2.04 ± 0.08	564	547	39.5 ± 4.0 (99%)		0.03 ± 0.002	10.7 ± 0.95 (56%)	1.69 ± 0.07	0.31 ± 0.01
20260130	RealTime_eIF5-K114A-K115A_GTP-TC_IRES-CUG	30	20	109	261	82	218	27.3333	0.63 ± 0.27 (20%)	0.83 ± 0.10 (80%)		8.13 ± 0.66 (53%)	1.24 ± 0.06	0.44 ± 0.02	1.00 ± 0.05 (94%)		1.00 ± 0.05	643	612	37.3 ± 4.44 (90%)	5.92 ± 1.78	0.04 ± 0.006	13.5 ± 1.10 (66%)	2.75 ± 0.19	0.17 ± 0.01
20260805	IRES-AUG_eIF5 (30 nM)	30	20	340	935	199	53	78.9683	0.52 ± 0.28 (33%)	0.81 ± 0.10 (67%)		4.66 ± 0.21 (59%)	1.13 ± 0.04	0.49 ± 0.02	2.26 ± 0.42 (15%)	0.78 ± 0.02	1.15 ± 0.04	3866	3251	33.01 ± 2.50 (78%)	12.3 ± 1.51	0.04 ± 0.004	16.59 ± 0.39 (92%)	2.91 ± 0.22	0.08 ± 0.003
20260805	IRES-AUG_eIF5 (7.5 nM)	7.5	20	125	184				0.48 ± 0.24 (33%)	0.77 ± 0.11 (67%)		3.44 ± 0.33 (68%)	0.81 ± 0.13	0.59 ± 0.07	0.33 ± 0.02 (100%)		3.06 ± 0.20	957	822	18.6 ± 1.24 (100%)		0.05 ± 0.003	13.1 ± 0.82 (100%)		0.08 ± 0.004
20260805	IRES-AUG_eIF5-Cy5	30	20	244	443	64	73	46.7153	0.36 ± 0.14 (51%)	0.68 ± 0.20 (49%)		8.10 ± 0.62 (64%)	1.48 ± 0.10	0.32 ± 0.02	4.92 ± 0.61 (26%)	0.80 ± 0.02	0.98 ± 0.03	1186	831	22.2 ± 1.53 (81%)	4.03 ± 0.38	0.08 ± 0.006	31.3 ± 1.80 (84%)	6.19 ± 0.58	0.05 ± 0.004
20261001	RealTime_eIF5-WT_GDPNP-TC_modelAUG_full-initiation	30	20	408	831				0.43 ± 0.13 (42%)	0.77 ± 0.11 (58%)		8.68 ± 0.13 (44%)	2.47 ± 0.61	0.24 ± 0.01				1944	1529	19.9 ± 0.77 (96%)	2.9 ± 0.49	0.06 ± 0.004	23.6 ± 1.77 (77%)	5.99 ± 0.58	0.07 ± 0.006
20261001	RealTime_eIF5-G31R_GDPNP-TC_modelAUG_full-initiation	30	20	207	846				0.38 ± 0.12 (100%)			11.9 ± 0.41 (76%)	2.98 ± 0.18	0.14 ± 0.01				958	130	14.7 ± 0.58 (72%)	3.36 ± 0.18	0.13 ± 0.006	21 ± 4.32 (100%)		0.05 ± 0.007
